# Susceptibility of well-differentiated airway epithelial cell cultures from domestic and wildlife animals to SARS-CoV-2

**DOI:** 10.1101/2020.11.10.374587

**Authors:** Mitra Gultom, Matthias Licheri, Laura Laloli, Manon Wider, Marina Strässle, Silvio Steiner, Annika Kratzel, Tran Thi Nhu Thao, Hanspeter Stalder, Jasmine Portmann, Melle Holwerda, Philip V’kovski, Nadine Ebert, Nadine Stokar – Regenscheit, Corinne Gurtner, Patrik Zanolari, Horst Posthaus, Simone Schuller, Amanda Vicente – Santos, Andres Moreira – Soto, Eugenia Corrales – Aguilar, Nicolas Ruggli, Gergely Tekes, Veronika von Messling, Bevan Sawatsky, Volker Thiel, Ronald Dijkman

**Author notes:** Current address: Institute for Infectious Diseases, University of Bern, Bern, Switzerland (Philip V’kovski). corresponding author: Ronald Dijkman.

## Abstract

Severe Acute Respiratory Syndrome Coronavirus 2 (SARS-CoV-2) has spread globally, and the number of cases continues to rise all over the world. Besides humans, the zoonotic origin, as well as intermediate and potential spillback host reservoirs of SARS-CoV-2 are unknown. To circumvent ethical and experimental constraints, and more importantly, to reduce and refine animal experimentation, we employed our airway epithelial cell (AEC) culture repository composed of various domesticated and wildlife animal species to assess their susceptibility to SARS-CoV-2. In this study, we inoculated well-differentiated animal AEC cultures of monkey, cat, ferret, dog, rabbit, pig, cattle, goat, llama, camel, and two neotropical bat species with SARS-CoV-2. We observed that SARS-CoV-2 only replicated efficiently in monkey and cat AEC culture models. Whole-genome sequencing of progeny virus revealed no obvious signs of nucleotide transitions required for SARS-CoV-2 to productively infect monkey and cat epithelial airway cells. Our findings, together with the previously reported human-to-animal spillover events warrants close surveillance to understand the potential role of cats, monkeys, and closely related species as spillback reservoirs for SARS-CoV-2.
